# Identifying the genetic basis and molecular mechanisms underlying phenotypic correlation between complex human traits using a gene-based approach

**DOI:** 10.1101/2021.02.09.430368

**Authors:** Jialiang Gu, Chris Fuller, Peter Carbonetto, Xin He, Jiashun Zheng, Hao Li

**Author notes:** send correspondence to and. Both authors contributed equally to this work (Jialiang Gu, Chris Fuller).

## Abstract

Phenotypic correlations between complex human traits have long been observed based on epidemiological studies. However, the genetic basis and underlying mechanisms are largely unknown. Here we developed a gene-based approach to measure genetic overlap between a pair of traits and to delineate the shared genes/pathways, through three steps: 1) translating SNP-phenotype association profile to gene-phenotype association profile by integrating GWAS with eQTL data using a newly developed algorithm called Sherlock-II; 2) measuring the genetic overlap between a pair of traits by a normalized distance and the associated p value between the two gene-phenotype association profiles; 3) delineating genes/pathways involved. Application of this approach to a set of GWAS data covering 59 human traits detected significant overlap between many known and unexpected pairs of traits; a significant fraction of them are not detectable by SNP based genetic similarity measures. Examples include Cancer and Alzheimer’s Disease (AD), Rheumatoid Arthritis and Crohn’s disease, and Longevity and Fasting glucose. Functional analysis revealed specific genes/pathways shared by these pairs. For example, Cancer and AD are co-associated with genes involved in hypoxia response and P53/apoptosis pathways, suggesting specific mechanisms underlying the inverse correlation between them. Our approach can detect yet unknown relationships between complex traits and generate mechanistic hypotheses and has the potential to improve diagnosis and treatment by transferring knowledge from one disease to another.
