## Supplementary material for "Identifying the genetic basis and molecular mechanisms underlying phenotypic correlation between complex human traits using a gene-based approach": Data S3

### Sheet: Sheet1
disease_name	data_link
Acute Lymphoblastoid Leukemia	pubmed:23334668
Age At Menarche	pubmed:25231870
Age Related Macular Degeneration	pubmed:26691988
Agreeableness	pubmed:21173776
Alcoholism	https://www.ncbi.nlm.nih.gov/projects/gap/cgi-bin/analysis.cgi?study_id=phs000125.v1.p1&phv=44675&phd=1152&pha=2892&pht=319&phvf=&phdf=&phaf=&phtf=&dssp=1&consent=&temp=1
Alzheimer_1	pubmed:17998437
Alzheimer_2	pubmed:21460841
Alzheimer_3	pubmed:24162737
Alzheimer_4	pubmed:25188341
Anorexia Nervosa	pubmed:24514567
Asthma	pubmed:21804549
ADHD	pubmed:20732625
Autism_1	pubmed:23453885
Autism_2	pubmed:28540026
Bipolar Disorder	pubmed:21926972
Bipolar Disorder And Schizophrenia	pubmed:24280982
Birth Weight	pubmed:23202124
BMI	pubmed:25673413
Breast Cancer_1	pubmed: 17903305
Breast Cancer_2	pubmed:29059683
Childhood Intelligence	pubmed:25201988
Childhood Obesity	pubmed:22484627
Cholesterol	pubmed:24097068
Chronic Kidney Disease_1	pubmed:20383146
Chronic Kidney Disease_2	pubmed:21355061
Coronary Artery Disease	pubmed:26343387
Crohn Disease	pubmed:21102463
Depressive	pubmed:27089181
Diabetes_1	pubmed:18372903
Diabetes_2	pubmed:22885922
Diastolic Blood Pressure	pubmed:21378095
Early Growth	pubmed:24770850
Education Attainment - College	pubmed:23722424
Extraversion	pubmed:24828478
Fasting Glucose	pubmed:22885924
Fasting Insulin	pubmed:21873549
Five Psychiatric Diseases	pubmed:23453885
Glaucoma	pubmed:27064256
Glioma	https://www.ncbi.nlm.nih.gov/projects/gap/cgi-bin/analysis.cgi?study_id=phs000652.v1.p1&pha=3836
Head Circumference	pubmed:22504419
Height	pubmed:25282103
HDL	pubmed:24097068
Juvenile Arthritis	pubmed:24974057
Longevity_1	pubmed:22279548
Longevity_2	pubmed:24688116
LDL	pubmed:24097068
Lung Cancer	https://www.ncbi.nlm.nih.gov/projects/gap/cgi-bin/dataset.cgi?study_id=phs000716.v1.p1&phv=200112&phd=&pha=3851&pht=3708&phvf=&phdf=&phaf=&phtf=&dssp=1&consent=&temp=1
Metformin	data from UCSF professor Kathy Giacomini https://pharmacy.ucsf.edu/kathy-giacomini
Neuroblastoma	https://www.ncbi.nlm.nih.gov/projects/gap/cgi-bin/analysis.cgi?study_id=phs000124.v2.p1&pha=2895
Neuroticism_1	pubmed:21173776
Neuroticism_2	pubmed:27089181
Osteoporosis_1	pubmed:22805710
Osteoporosis_2	pubmed:26367794
Pancreatic Cancer	https://www.ncbi.nlm.nih.gov/projects/gap/cgi-bin/analysis.cgi?study_id=phs000206.v5.p3&pha=2874
Parkinson	https://www.ncbi.nlm.nih.gov/projects/gap/cgi-bin/analysis.cgi?study_id=phs000089.v3.p2&pha=2868
Prostate Cancer	NCBI dbGaP analysis accession: pha001340
Pubertal Growth Late Adolescence	pubmed:23449627
Rheumatoid Arthritis	pubmed:24390342
Schizophrenia_1	pubmed:25056061
Schizophrenia_2	DBGAP:PHA002859
Smoking Age Onset	pubmed:20418890
Smoking Cigar Per Day	pubmed:20418890
Smoking Ever Smoke	pubmed:20418890
Smoking Former Smoker	pubmed:20418890
Systolic Blood Pressure	pubmed:21378095
Triglycerides	pubmed:24097068
Ulcerative Colitis	pubmed:26192919
Upper Gastrointestinal Cancer	https://www.ncbi.nlm.nih.gov/projects/gap/cgi-bin/analysis.cgi?study_id=phs000361.v1.p1&pha=3106
Waist-Hip Ratio Adjusted For Bmi	pubmed:20732625
