## Supplementary material for "Identifying the genetic basis and molecular mechanisms underlying phenotypic correlation between complex human traits using a gene-based approach": Data S4

### Sheet: LDSC_below_p1e-3_bonferroni_202
phenotype1	phenotype2	pval_LDSC
FIVE_PSYCHIATRIC_DISEASES	Depressive	2.0097e-36
NEUROTICISM_PUBMED_27089181	FIVE_PSYCHIATRIC_DISEASES	7.5561e-22
T2D	BMI	3.3572e-16
HIGH-DENSITY_LIPOPROTEIN_CHOLESTEROL	Education	3.5113e-10
Schizophrenia	FIVE_PSYCHIATRIC_DISEASES	0
HIGH-DENSITY_LIPOPROTEIN_CHOLESTEROL	DIABETES_PUBMED_22885922	1.6093e-10
Ulcerative_Colitis	Crohn	3.3691e-31
FIVE_PSYCHIATRIC_DISEASES	ATTENTION_DEFICIT_HYPERACTIVITY_DISORDER	9.3913e-11
SMOKING_FORMER_SMOKER	Education	6.9309e-09
Triglycerides	Education	2.7072e-07
BPSCZ.results	Anorexia	4.7948e-11
T2D	HIGH-DENSITY_LIPOPROTEIN_CHOLESTEROL	1.6093e-10
Depressive	BPSCZ.results	9.7708e-14
NEUROTICISM_PUBMED_27089181	Anorexia	9.9059e-08
AUTISM_PUBMED_28540026	AUTISM_PUBMED_23453885	5.3728e-202
LDL	CHOLESTEROL	0
Schizophrenia	Depressive	2.9466e-07
Triglycerides	DIABETES_PUBMED_22885922	1.8801e-07
Triglycerides	T2D	1.8801e-07
Bipolar	BPSCZ.results	4.3841e-287
Education	CHILDHOOD_INTELLIGENCE	8.0008e-18
Height	Birth_Weight	2.5992e-19
FIVE_PSYCHIATRIC_DISEASES	BPSCZ.results	0
NEUROTICISM_PUBMED_27089181	Depressive	1.5713e-147
Ulcerative_Colitis	FIVE_PSYCHIATRIC_DISEASES	2.9983e-07
T2D	DIABETES_PUBMED_22885922	0
FIVE_PSYCHIATRIC_DISEASES	Bipolar	1.9062e-152
Childhood_Obesity	BMI	2.6706e-104
Education	BMI	6.089e-15
FIVE_PSYCHIATRIC_DISEASES	AUTISM_PUBMED_28540026	1.586e-08
Waist_Hip_Ratio_ADJUSTED_FOR_BMI	Education	5.1714e-08
HIGH-DENSITY_LIPOPROTEIN_CHOLESTEROL	BMI	3.3516e-15
NEUROTICISM_PUBMED_27089181	Education	3.5613e-13
BMI	Age_at_Menarche	4.955e-58
SMOKING_EVER_SMOKE	Education	1.8394e-09
NEUROTICISM_PUBMED_27089181	EXTRAVERSION	1.9856e-10
PUBERTAL_GROWTH_LATE_ADOLESCENCE	Height	1.0321e-31
Triglycerides	HIGH-DENSITY_LIPOPROTEIN_CHOLESTEROL	3.8218e-14
Education	AUTISM_PUBMED_28540026	2.5508e-08
SMOKING_EVER_SMOKE	BMI	2.818e-07
Education	Bipolar	8.4065e-08
SMOKING_FORMER_SMOKER	SMOKING_EVER_SMOKE	7.1919e-08
Waist_Hip_Ratio_ADJUSTED_FOR_BMI	Triglycerides	5.4825e-08
Childhood_Obesity	Age_at_Menarche	1.2859e-16
Schizophrenia	Bipolar	7.6612e-27
DIABETES_PUBMED_22885922	BMI	3.3572e-16
FIVE_PSYCHIATRIC_DISEASES	Anorexia	3.7925e-08
Education	Depressive	4.8135e-15
Schizophrenia	BPSCZ.results	0

### Sheet: Zs_below_p1e-3_bonferro
phenotype1	phenotype2	zscore_sherlockII_phenotype1_phenotype2	zscore_sherlockII_phenotype2_phenotype1	pval_sherlockII_phenotype1_phenotype2	pval_sherlockII_phenotype2_phenotype1
LDL	Head_Circumference	-5.45131	-5.94081	2.49996e-08	1.41808e-09
SMOKING_FORMER_SMOKER	Coronary_Artery_Disease	-5.40228	-5.91934	3.29e-08	1.61618e-09
PUBERTAL_GROWTH_LATE_ADOLESCENCE	NEUROTICISM_PUBMED_21173776	-5.28714	-5.96744	6.21213e-08	1.205e-09
Bipolar	Anorexia	-4.87478	-6.88277	5.44654e-07	2.93494e-12
Head_Circumference	Childhood_Obesity	-5.3827	-4.99702	3.66875e-08	2.91116e-07
Crohn	Birth_Weight	-5.08055	-4.99626	1.88176e-07	2.9226e-07
Crohn	Coronary_Artery_Disease	-4.97128	-5.12799	3.32556e-07	1.46426e-07
Crohn	Anorexia	-5.49049	-5.47328	2.00405e-08	2.20891e-08
BPSCZ.results	AUTISM_PUBMED_23453885	-5.99156	-4.83449	1.03922e-09	6.67447e-07
BPSCZ.results	ATTENTION_DEFICIT_HYPERACTIVITY_DISORDER	-4.90495	-6.33393	4.67254e-07	1.19496e-10
T2D	PARKINSON	-5.89783	-5.48742	1.84153e-09	2.03928e-08
PUBERTAL_GROWTH_LATE_ADOLESCENCE	BMI	-6.80633	-5.53314	5.00596e-12	1.57278e-08
PARKINSON	Education	-6.32447	-6.68205	1.27048e-10	1.17813e-11
T2D	AGREEABLENESS	-5.40318	-5.40598	3.27341e-08	3.22272e-08
SMOKING_FORMER_SMOKER	SMOKING_CIGAR_PER_DAY	-4.95799	-6.36801	3.5613e-07	9.5746e-11
Head_Circumference	CHOLESTEROL	-6.15899	-6.20797	3.66062e-10	2.6836e-10
Waist_Hip_Ratio_ADJUSTED_FOR_BMI	Coronary_Artery_Disease	-6.01572	-5.83725	8.95421e-10	2.65344e-09
Waist_Hip_Ratio_ADJUSTED_FOR_BMI	EARLY_GROWTH	-5.75753	-4.99241	4.26769e-09	2.98145e-07
Schizophrenia	FIVE_PSYCHIATRIC_DISEASES	-17.9441	-21.2955	2.6671e-72	6.2504e-101
Alcoholism_pha002892	AGREEABLENESS	-5.32944	-5.26157	4.92572e-08	7.14165e-08
Waist_Hip_Ratio_ADJUSTED_FOR_BMI	Fasting_Glucose	-5.15316	-5.84749	1.28065e-07	2.49529e-09
PARKINSON	Alcoholism_pha002892	-5.7171	-6.84272	5.41784e-09	3.88519e-12
SMOKING_EVER_SMOKE	Crohn	-5.17998	-4.98617	1.10957e-07	3.07948e-07
NEUROBLASTOMA	AGREEABLENESS	-6.98886	-6.77437	1.38565e-12	6.24755e-12
Triglycerides	BMI	-5.85511	-7.11684	2.38353e-09	5.52155e-13
Fasting_Glucose	BreastCancer_pha001338	-10.5323	-9.67221	3.06444e-26	1.9787e-22
PROSTATE_CANCER	LungCancer_pha003853	-7.82972	-10.3731	2.44486e-15	1.6428e-25
NEUROTICISM_PUBMED_27089181	NEUROTICISM_PUBMED_21173776	-4.94647	-8.72961	3.77853e-07	1.27778e-18
SMOKING_CIGAR_PER_DAY	ATTENTION_DEFICIT_HYPERACTIVITY_DISORDER	-6.40504	-5.20232	7.51633e-11	9.84064e-08
HIGH-DENSITY_LIPOPROTEIN_CHOLESTEROL	DIABETES_PUBMED_22885922	-9.69587	-7.35126	1.56978e-22	9.81754e-14
Ulcerative_Colitis	Crohn	-14.6264	-18.7505	9.53495e-49	9.5839e-79
Waist_Hip_Ratio_ADJUSTED_FOR_BMI	Crohn	-5.54166	-7.26402	1.49805e-08	1.87871e-13
PROSTATE_CANCER	BreastCancer_pha001338	-36.7665	-11.5726	3.16364e-296	2.83555e-31
PUBERTAL_GROWTH_LATE_ADOLESCENCE	PANCREATIC_CANCER	-5.10742	-4.97341	1.63295e-07	3.28934e-07
FIVE_PSYCHIATRIC_DISEASES	ATTENTION_DEFICIT_HYPERACTIVITY_DISORDER	-9.429	-12.2217	2.07e-21	1.1902e-34
NEUROTICISM_PUBMED_21173776	CHILDHOOD_INTELLIGENCE	-6.09957	-5.05164	5.31777e-10	2.19013e-07
CHILDHOOD_INTELLIGENCE	Anorexia	-5.67536	-5.67247	6.91987e-09	7.03757e-09
LDL	Coronary_Artery_Disease	-5.90318	-6.02556	1.78285e-09	8.42603e-10
SMOKING_CIGAR_PER_DAY	Anorexia	-6.0969	-5.66151	5.40721e-10	7.50214e-09
Height	DIABETES_PUBMED_22885922	-5.24861	-5.07978	7.66251e-08	1.88939e-07
Fasting_Glucose	DIABETES_PUBMED_22885922	-9.93744	-9.21204	1.43042e-23	1.59991e-20
HIGH-DENSITY_LIPOPROTEIN_CHOLESTEROL	Childhood_Obesity	-6.1299	-4.85785	4.39666e-10	5.93335e-07
LDL	DIABETES_PUBMED_22885922	-7.20643	-5.4253	2.87186e-13	2.89291e-08
T2D	Coronary_Artery_Disease	-8.00122	-6.9319	6.15958e-16	2.0762e-12
Childhood_Obesity	CHOLESTEROL	-4.83685	-6.0167	6.5956e-07	8.90018e-10
Height	BMI	-9.6361	-6.57112	2.81418e-22	2.49683e-11
Height	Childhood_Obesity	-5.06083	-6.04001	2.08715e-07	7.7053e-10
OSTEOPOROSIS_PUBMED_26367794	Height	-5.19176	-4.94423	1.04159e-07	3.82224e-07
NEUROBLASTOMA	Coronary_Artery_Disease	-7.33578	-6.65245	1.10216e-13	1.44125e-11
PUBERTAL_GROWTH_LATE_ADOLESCENCE	CHOLESTEROL	-5.05068	-6.12164	2.20124e-07	4.63087e-10
PARKINSON	NEUROBLASTOMA	-6.31591	-7.53775	1.34288e-10	2.3907e-14
NEUROBLASTOMA	HIGH-DENSITY_LIPOPROTEIN_CHOLESTEROL	-5.03065	-5.68191	2.44414e-07	6.66011e-09
AUTISM_PUBMED_28540026	AUTISM_PUBMED_23453885	-63.6925	-41.2367	0	0
Education	Crohn	-7.03097	-9.07187	1.02552e-12	5.84976e-20
LDL	CHOLESTEROL	-117.715	-114.757	0	0
Waist_Hip_Ratio_ADJUSTED_FOR_BMI	DIABETES_PUBMED_22885922	-5.43129	-6.0092	2.79737e-08	9.32196e-10
PARKINSON	Anorexia	-5.85752	-7.09082	2.34909e-09	6.666e-13
PROSTATE_CANCER	Fasting_Glucose	-17.0013	-10.2427	4.01782e-65	6.38081e-25
GLAUCOMA	Crohn	-5.51717	-6.17224	1.72249e-08	3.36648e-10
Triglycerides	DIABETES_PUBMED_22885922	-7.60464	-8.12617	1.42854e-14	2.21535e-16
Schizophrenia	BMI	-6.09087	-7.02401	5.6151e-10	1.07797e-12
Bipolar	BPSCZ.results	-32.1706	-29.461	2.27587e-227	4.55667e-191
Education	CHILDHOOD_INTELLIGENCE	-6.73528	-6.66478	8.18095e-12	1.32533e-11
T2D	Birth_Weight	-5.27231	-4.82338	6.73572e-08	7.05719e-07
Height	Birth_Weight	-6.13262	-7.70096	4.32207e-10	6.75238e-15
PUBERTAL_GROWTH_LATE_ADOLESCENCE	Birth_Weight	-4.88526	-5.00295	5.16449e-07	2.82302e-07
T2D	Fasting_Glucose	-5.62246	-6.27573	9.41297e-09	1.74003e-10
Height	Age_at_Menarche	-5.80097	-9.79933	3.2966e-09	5.6666e-23
CHILDHOOD_INTELLIGENCE	Alcoholism_pha002892	-5.56826	-5.70133	1.28645e-08	5.94395e-09
FIVE_PSYCHIATRIC_DISEASES	BPSCZ.results	-44.6192	-45.6379	0	0
HIGH-DENSITY_LIPOPROTEIN_CHOLESTEROL	Crohn	-5.45307	-5.34966	2.47543e-08	4.4059e-08
NEUROTICISM_PUBMED_27089181	Depressive	-15.4358	-24.6409	4.69918e-54	2.30308e-134
FIVE_PSYCHIATRIC_DISEASES	BMI	-5.10432	-6.37911	1.65989e-07	8.90585e-11
T2D	DIABETES_PUBMED_22885922	-43.3459	-41.1552	0	0
Education	Age_at_Menarche	-8.35681	-11.8617	3.22175e-17	9.35937e-33
FIVE_PSYCHIATRIC_DISEASES	Bipolar	-21.537	-27.0441	3.50744e-103	2.23928e-161
FIVE_PSYCHIATRIC_DISEASES	AUTISM_PUBMED_23453885	-16.4273	-15.3897	6.09826e-61	9.59594e-54
EARLY_GROWTH	CHILDHOOD_INTELLIGENCE	-5.82892	-6.38694	2.78939e-09	8.46216e-11
Education	ATTENTION_DEFICIT_HYPERACTIVITY_DISORDER	-5.61983	-4.9144	9.55706e-09	4.4527e-07
Waist_Hip_Ratio_ADJUSTED_FOR_BMI	SMOKING_FORMER_SMOKER	-5.57157	-5.03618	1.26224e-08	2.37462e-07
Childhood_Obesity	Birth_Weight	-6.00865	-6.43174	9.3539e-10	6.30739e-11
SMOKING_AGE_ONSET	NEUROBLASTOMA	-4.82619	-5.63967	6.95859e-07	8.51877e-09
Childhood_Obesity	BMI	-14.0252	-10.832	5.46607e-45	1.21413e-27
Education	BMI	-7.67473	-6.8912	8.28869e-15	2.7661e-12
Head_Circumference	Education	-5.58076	-5.74002	1.19736e-08	4.73338e-09
SMOKING_AGE_ONSET	CHILDHOOD_INTELLIGENCE	-5.42939	-5.57458	2.82732e-08	1.24062e-08
FIVE_PSYCHIATRIC_DISEASES	AUTISM_PUBMED_28540026	-8.33909	-10.5809	3.74334e-17	1.82742e-26
LDL	Fasting_Glucose	-5.04223	-7.0263	2.30074e-07	1.06041e-12
Waist_Hip_Ratio_ADJUSTED_FOR_BMI	Education	-5.46577	-5.42465	2.30457e-08	2.90347e-08
LDL	HIGH-DENSITY_LIPOPROTEIN_CHOLESTEROL	-14.8613	-13.2127	2.93923e-50	3.70606e-40
Waist_Hip_Ratio_ADJUSTED_FOR_BMI	HIGH-DENSITY_LIPOPROTEIN_CHOLESTEROL	-6.85291	-8.80488	3.61803e-12	6.54948e-19
HIGH-DENSITY_LIPOPROTEIN_CHOLESTEROL	CHOLESTEROL	-18.8347	-22.7845	1.96088e-79	3.268e-115
Rheumatoid_Arthritis	Crohn	-8.16488	-6.4522	1.6088e-16	5.51181e-11
FASTING_INSULIN	BMI	-5.38515	-4.99808	3.61913e-08	2.8952e-07
Fasting_Glucose	Coronary_Artery_Disease	-5.51982	-6.75687	1.69677e-08	7.05022e-12
Waist_Hip_Ratio_ADJUSTED_FOR_BMI	T2D	-5.59053	-6.42603	1.13191e-08	6.54899e-11
Waist_Hip_Ratio_ADJUSTED_FOR_BMI	PUBERTAL_GROWTH_LATE_ADOLESCENCE	-6.68444	-6.52062	1.15904e-11	3.5009e-11
HIGH-DENSITY_LIPOPROTEIN_CHOLESTEROL	BMI	-14.617	-9.63715	1.09377e-48	2.78576e-22
DIABETES_PUBMED_22885922	Childhood_Obesity	-5.59757	-5.59499	1.0869e-08	1.10315e-08
BMI	Age_at_Menarche	-8.33522	-16.9343	3.86786e-17	1.25662e-64
LDL	Height	-7.69525	-5.00248	7.06115e-15	2.82992e-07
CHILDHOOD_INTELLIGENCE	AGREEABLENESS	-5.1825	-5.2093	1.09467e-07	9.47768e-08
NEUROBLASTOMA	DIABETES_PUBMED_22885922	-7.10966	-5.35419	5.81657e-13	4.29711e-08
NEUROTICISM_PUBMED_27089181	EXTRAVERSION	-5.15494	-6.66005	1.26857e-07	1.36867e-11
PARKINSON	Crohn	-6.2251	-8.1059	2.40624e-10	2.6179e-16
PUBERTAL_GROWTH_LATE_ADOLESCENCE	Height	-10.8692	-12.2439	8.07704e-28	9.05367e-35
Triglycerides	HIGH-DENSITY_LIPOPROTEIN_CHOLESTEROL	-17.5882	-34.2475	1.51612e-69	2.37875e-257
Coronary_Artery_Disease	CHOLESTEROL	-5.24145	-5.51719	7.96609e-08	1.72234e-08
Education	Childhood_Obesity	-5.17336	-5.49374	1.14962e-07	1.96754e-08
Height	CHOLESTEROL	-4.86352	-7.55669	5.76571e-07	2.06733e-14
HIGH-DENSITY_LIPOPROTEIN_CHOLESTEROL	FASTING_INSULIN	-7.12197	-5.48121	5.31983e-13	2.11218e-08
PARKINSON	CHILDHOOD_INTELLIGENCE	-5.12402	-6.08242	1.49543e-07	5.91922e-10
Fasting_Glucose	EARLY_GROWTH	-5.56347	-7.21755	1.32231e-08	2.64672e-13
Fasting_Glucose	FASTING_INSULIN	-11.0203	-10.2533	1.52582e-28	5.72121e-25
HIGH-DENSITY_LIPOPROTEIN_CHOLESTEROL	Coronary_Artery_Disease	-5.52945	-5.44022	1.60621e-08	2.66074e-08
NEUROBLASTOMA	Crohn	-6.98521	-7.1205	1.42213e-12	5.37686e-13
Bipolar	ATTENTION_DEFICIT_HYPERACTIVITY_DISORDER	-6.07246	-6.70204	6.29836e-10	1.02764e-11
Education	Anorexia	-5.54652	-5.67862	1.45707e-08	6.78936e-09
EARLY_GROWTH	Childhood_Obesity	-4.92263	-5.44432	4.26947e-07	2.60019e-08
Triglycerides	LDL	-9.88538	-20.2471	2.40879e-23	1.8822e-91
EARLY_GROWTH	Coronary_Artery_Disease	-5.56819	-6.00051	1.28698e-08	9.83482e-10
HIGH-DENSITY_LIPOPROTEIN_CHOLESTEROL	Age_at_Menarche	-5.01578	-6.12253	2.64096e-07	4.60495e-10
Education	AGREEABLENESS	-5.48854	-5.67853	2.02634e-08	6.79292e-09
LungCancer_pha003853	Fasting_Glucose	-9.97086	-10.128	1.02228e-23	2.07606e-24
Waist_Hip_Ratio_ADJUSTED_FOR_BMI	Height	-8.24052	-8.06126	8.57303e-17	3.77573e-16
T2D	NEUROBLASTOMA	-5.44783	-5.92396	2.54945e-08	1.57141e-09
PANCREATIC_CANCER	Education	-5.17178	-4.9026	1.15939e-07	4.72875e-07
BPSCZ.results	BMI	-5.98029	-5.77925	1.11371e-09	3.75179e-09
T2D	Anorexia	-5.81059	-5.22899	3.11268e-09	8.52184e-08
NEUROTICISM_PUBMED_21173776	AGREEABLENESS	-13.3341	-11.943	7.32854e-41	3.53344e-33
SMOKING_FORMER_SMOKER	SMOKING_EVER_SMOKE	-6.35494	-5.68717	1.04255e-10	6.45796e-09
Waist_Hip_Ratio_ADJUSTED_FOR_BMI	Triglycerides	-6.95116	-8.1577	1.81149e-12	1.70735e-16
PANCREATIC_CANCER	Alcoholism_pha002892	-5.95763	-5.80318	1.27965e-09	3.25349e-09
NEUROBLASTOMA	Anorexia	-5.96245	-5.43975	1.24245e-09	2.66776e-08
Childhood_Obesity	Age_at_Menarche	-6.88447	-7.89165	2.90009e-12	1.49106e-15
SMOKING_EVER_SMOKE	Coronary_Artery_Disease	-4.91997	-5.48553	4.32796e-07	2.06116e-08
T2D	Alcoholism_pha002892	-6.01479	-5.69903	9.00621e-10	6.02467e-09
Schizophrenia	Bipolar	-7.36502	-7.75276	8.85599e-14	4.49593e-15
Triglycerides	CHOLESTEROL	-11.5334	-27.5488	4.47838e-31	2.28534e-167
Height	HIGH-DENSITY_LIPOPROTEIN_CHOLESTEROL	-5.42625	-6.88174	2.87744e-08	2.95621e-12
PANCREATIC_CANCER	Crohn	-6.49646	-6.30412	4.1117e-11	1.44913e-10
PARKINSON	Coronary_Artery_Disease	-5.05063	-5.19756	2.20175e-07	1.00962e-07
PUBERTAL_GROWTH_LATE_ADOLESCENCE	LDL	-5.54203	-6.23016	1.49493e-08	2.32984e-10
EARLY_GROWTH	Age_at_Menarche	-5.7474	-6.40322	4.53137e-09	7.60657e-11
PANCREATIC_CANCER	EARLY_GROWTH	-5.93359	-5.21199	1.48194e-09	9.3415e-08
HIGH-DENSITY_LIPOPROTEIN_CHOLESTEROL	Fasting_Glucose	-8.2081	-10.8208	1.12361e-16	1.37233e-27
Fasting_Glucose	CHOLESTEROL	-6.91409	-5.16737	2.35442e-12	1.18705e-07
Education	BPSCZ.results	-6.85749	-5.33962	3.50411e-12	4.65714e-08
T2D	Crohn	-5.33443	-6.47375	4.79233e-08	4.77997e-11
T2D	NEUROTICISM_PUBMED_21173776	-5.87521	-6.2986	2.11157e-09	1.50176e-10
Waist_Hip_Ratio_ADJUSTED_FOR_BMI	PANCREATIC_CANCER	-4.93675	-5.09862	3.97185e-07	1.71066e-07
Schizophrenia	BPSCZ.results	-23.9811	-27.0049	2.19211e-127	6.47537e-161
NEUROBLASTOMA	CHILDHOOD_INTELLIGENCE	-7.15064	-6.55294	4.31863e-13	2.82077e-11
PANCREATIC_CANCER	Coronary_Artery_Disease	-5.31861	-4.90317	5.22817e-08	4.71501e-07
CHOLESTEROL	Alcoholism_pha002892	-4.9989	-5.84756	2.88285e-07	2.49417e-09

### Sheet: Zs_LDSC_overlap_below_p
phenotype1	phenotype2	pval_LDSC	pval_sherlockII_phenotype1_phenotype2	pval_sherlockII_phenotype2_phenotype1
Schizophrenia	FIVE_PSYCHIATRIC_DISEASES	0	2.6671e-72	6.2504e-101
HIGH-DENSITY_LIPOPROTEIN_CHOLESTEROL	DIABETES_PUBMED_22885922	1.6093e-10	1.56978e-22	9.81754e-14
Ulcerative_Colitis	Crohn	3.3691e-31	9.53495e-49	9.5839e-79
FIVE_PSYCHIATRIC_DISEASES	ATTENTION_DEFICIT_HYPERACTIVITY_DISORDER	9.3913e-11	2.07e-21	1.1902e-34
AUTISM_PUBMED_28540026	AUTISM_PUBMED_23453885	5.3728e-202	0	0
LDL	CHOLESTEROL	0	0	0
Triglycerides	DIABETES_PUBMED_22885922	1.8801e-07	1.42854e-14	2.21535e-16
Bipolar	BPSCZ.results	4.3841e-287	2.27587e-227	4.55667e-191
Education	CHILDHOOD_INTELLIGENCE	8.0008e-18	8.18095e-12	1.32533e-11
Height	Birth_Weight	2.5992e-19	4.32207e-10	6.75238e-15
FIVE_PSYCHIATRIC_DISEASES	BPSCZ.results	0	0	0
NEUROTICISM_PUBMED_27089181	Depressive	1.5713e-147	4.69918e-54	2.30308e-134
T2D	DIABETES_PUBMED_22885922	0	0	0
FIVE_PSYCHIATRIC_DISEASES	Bipolar	1.9062e-152	3.50744e-103	2.23928e-161
Childhood_Obesity	BMI	2.6706e-104	5.46607e-45	1.21413e-27
Education	BMI	6.089e-15	8.28869e-15	2.7661e-12
FIVE_PSYCHIATRIC_DISEASES	AUTISM_PUBMED_28540026	1.586e-08	3.74334e-17	1.82742e-26
Waist_Hip_Ratio_ADJUSTED_FOR_BMI	Education	5.1714e-08	2.30457e-08	2.90347e-08
HIGH-DENSITY_LIPOPROTEIN_CHOLESTEROL	BMI	3.3516e-15	1.09377e-48	2.78576e-22
BMI	Age_at_Menarche	4.955e-58	3.86786e-17	1.25662e-64
NEUROTICISM_PUBMED_27089181	EXTRAVERSION	1.9856e-10	1.26857e-07	1.36867e-11
PUBERTAL_GROWTH_LATE_ADOLESCENCE	Height	1.0321e-31	8.07704e-28	9.05367e-35
Triglycerides	HIGH-DENSITY_LIPOPROTEIN_CHOLESTEROL	3.8218e-14	1.51612e-69	2.37875e-257
SMOKING_FORMER_SMOKER	SMOKING_EVER_SMOKE	7.1919e-08	1.04255e-10	6.45796e-09
Waist_Hip_Ratio_ADJUSTED_FOR_BMI	Triglycerides	5.4825e-08	1.81149e-12	1.70735e-16
Childhood_Obesity	Age_at_Menarche	1.2859e-16	2.90009e-12	1.49106e-15
Schizophrenia	Bipolar	7.6612e-27	8.85599e-14	4.49593e-15
Schizophrenia	BPSCZ.results	0	2.19211e-127	6.47537e-161
